# Environmental DNA analysis to search for an endangered desert fish

**DOI:** 10.64898/2026.05.20.726406

**Authors:** Alanna Fulkerson, Alexsandre Gutiérrez-Barragán, Alejandro Varela-Romero, Douglas K. Duncan, Mariana Mateos

**Affiliations:** Department of Ecology and Conservation Biology, Texas A&M University, College Station, Texas, USA; Laboratorio de Ecología Molecular, Departamento de Investigaciones Científicas y Tecnológicas (DICTUS), Universidad de Sonora (UNISON), Hermosillo, Sonora, México

**Keywords:** Cienega, Sonoran Desert, Madrean Archipelago, Poeciliidae, endangered, environmental DNA, Mifish, metabarcoding, conservation, Leuscicidae

## Abstract

We conducted field surveys over two consecutive years (2022 and 2023) of freshwater habitats in the Rio De La Concepcion (several tributaries and sites) and one site in the Rio Santa Cruz (tributary of the Gila River) in the state of Sonora, Mexico. Our primary goal was to detect the presence of the Rio Concepcion Topminnow (*Poeciliopsis jackschultzi*), an endangered microendemic livebearing desert fish whose external morphology is indistinguishable from several sympatric congeners. Using an environmental DNA (eDNA) metabarcoding approach (“MiFish” locus), we failed to detect evidence of *P. jackschultzi*, implying that it is extinct or present at abundances below our detection ability. Applying a collective evidence approach including visual/eDNA surveys and past records, we discuss the strengths and limitations of the eDNA metabarcoding approach. In the Rio De La Concepcion, we confirm the presence of the other known native and previously reported introduced teleosts, and reveal more recent introductions. In the Rio Santa Cruz site, we detect three putative non-natives (Asexual Hybrid Topminnow, Yaqui Sucker, and Mexican Roundtail Chub). We recommend further monitoring of habitats and fish taxa, and implementation of practices that improve groundwater recharge and the quality and quantity of treated wastewater in the study area.
