## Supplementary material for "Environmental DNA analysis to search for an endangered desert fish": features_passed_filters1&2_cnts.txt

	number of features	Collective abundance	Common name	1st most abundant	Percent of total features represented by 1st most abundant feature	2nd most abundant	Cummulative percentage of of total features represented by 1st-2nd most abundant features	3rd most abundant	Cummulative percentage of of total features represented by 1st-3rd most abundant features	4th most abundant	Cummulative percentage of of total features represented by 1st-4th most abundant features	5th most abundant	Cummulative percentage of of total features represented by 1st-5th most abundant features
Gila ditaenia	=COUNTIF('features_passed_filters1&2'!B:B,A2)	=SUMIF('features_passed_filters1&2'!B:B,A2,'features_passed_filters1&2'!C:C)	Sonora Chub (N)	='features_passed_filters1&2'!C1131	=E2/C2	='features_passed_filters1&2'!C1132	=(E2+G2)/C2	='features_passed_filters1&2'!C1133	=(G2+I2+E2)/C2	='features_passed_filters1&2'!C1134	=(E2+G2+I2+K2)/C2
Agosia chrysogaster	=COUNTIF('features_passed_filters1&2'!B:B,A3)	=SUMIF('features_passed_filters1&2'!B:B,A3,'features_passed_filters1&2'!C:C)	Longfin Dace (N)	='features_passed_filters1&2'!C7	=E3/C3	='features_passed_filters1&2'!C8	=(E3+G3)/C3	='features_passed_filters1&2'!C9	=(G3+I3+E3)/C3	='features_passed_filters1&2'!C10	=(E3+G3+I3+K3)/C3	='features_passed_filters1&2'!C11	=(E3+G3+I3+K3+M3)/C3
Lepomis cyanellus	=COUNTIF('features_passed_filters1&2'!B:B,A4)	=SUMIF('features_passed_filters1&2'!B:B,A4,'features_passed_filters1&2'!C:C)	Green Sunfish (I)	='features_passed_filters1&2'!C1463	=E4/C4	='features_passed_filters1&2'!C1464	=(E4+G4)/C4
Cichlidae sp.	=COUNTIF('features_passed_filters1&2'!B:B,A5)	=SUMIF('features_passed_filters1&2'!B:B,A5,'features_passed_filters1&2'!C:C)	Tilapia (I)	='features_passed_filters1&2'!C586	=E5/C5
P. monacha asexual hybrid	=COUNTIF('features_passed_filters1&2'!B:B,A6)	=SUMIF('features_passed_filters1&2'!B:B,A6,'features_passed_filters1&2'!C:C)	Topminnow Asexual Hybrid (N)	='features_passed_filters1&2'!C1852	=E6/C6	='features_passed_filters1&2'!C1853	=(E6+G6)/C6	='features_passed_filters1&2'!C1854	=(G6+I6+E6)/C6	='features_passed_filters1&2'!C1855	=(E6+G6+I6+K6)/C6
Poeciliopsis occidentalis	=COUNTIF('features_passed_filters1&2'!B:B,A7)	=SUMIF('features_passed_filters1&2'!B:B,A7,'features_passed_filters1&2'!C:C)	Gila Topminnow (N)	='features_passed_filters1&2'!C2114	=E7/C7	='features_passed_filters1&2'!C2115	=(E7+G7)/C7	='features_passed_filters1&2'!C2116	=(G7+I7+E7)/C7	='features_passed_filters1&2'!C2117	=(E7+G7+I7+K7)/C7
Ameiurus melas	=COUNTIF('features_passed_filters1&2'!B:B,A8)	=SUMIF('features_passed_filters1&2'!B:B,A8,'features_passed_filters1&2'!C:C)	Black Bullhead (I)	='features_passed_filters1&2'!C404	=E8/C8
Gambusia affinis	=COUNTIF('features_passed_filters1&2'!B:B,A9)	=SUMIF('features_passed_filters1&2'!B:B,A9,'features_passed_filters1&2'!C:C)	Mosquitofish (I)	='features_passed_filters1&2'!C824	=E9/C9	='features_passed_filters1&2'!C825	=(E9+G9)/C9	='features_passed_filters1&2'!C826	=(G9+I9+E9)/C9	='features_passed_filters1&2'!C827	=(E9+G9+I9+K9)/C9
Lepomis macrochirus	=COUNTIF('features_passed_filters1&2'!B:B,A10)	=SUMIF('features_passed_filters1&2'!B:B,A10,'features_passed_filters1&2'!C:C)	Bluegill (I)	='features_passed_filters1&2'!C1692	=E10/C10	='features_passed_filters1&2'!C1693	=(E10+G10)/C10
Micropterus salmoides	=COUNTIF('features_passed_filters1&2'!B:B,A11)	=SUMIF('features_passed_filters1&2'!B:B,A11,'features_passed_filters1&2'!C:C)	Largemouth Bass (I)	='features_passed_filters1&2'!C1744	=E11/C11	='features_passed_filters1&2'!C1745	=(E11+G11)/C11	='features_passed_filters1&2'!C1746	=(G11+I11+E11)/C11	='features_passed_filters1&2'!C1747	=(E11+G11+I11+K11)/C11
Xiphophorus hellerii	=COUNTIF('features_passed_filters1&2'!B:B,A12)	=SUMIF('features_passed_filters1&2'!B:B,A12,'features_passed_filters1&2'!C:C)	Green Swordtail (I)	='features_passed_filters1&2'!C2441	=E12/C12
Catostomus bernardini	=COUNTIF('features_passed_filters1&2'!B:B,A13)	=SUMIF('features_passed_filters1&2'!B:B,A13,'features_passed_filters1&2'!C:C)	Yaqui Sucker (?)	='features_passed_filters1&2'!C581	=E13/C13	='features_passed_filters1&2'!C582	=(E13+G13)/C13
Gila minacae	=COUNTIF('features_passed_filters1&2'!B:B,A14)	=SUMIF('features_passed_filters1&2'!B:B,A14,'features_passed_filters1&2'!C:C)	Mexican Roundtail Chub (?)	=C14	=E14/C14
mean	=AVERAGE(B2:B14)	=AVERAGE(C2:C14)	=SUM(C2:C14)
median	=MEDIAN(B2:B14)	=MEDIAN(C2:C14)	=SUM(B2:B14)
stdev	=STDEV(B2:B14)	=STDEV(C2:C14)
range	=CONCAT(MIN(B2:B14),"–",MAX(B2:B14))	=CONCAT(MIN(C2:C14),"–",MAX(C2:C14))
Scomberomorus concolor	=COUNTIF('features_passed_filters1&2'!B:B,A19)	=SUMIF('features_passed_filters1&2'!B:B,A19,'features_passed_filters1&2'!C:C)
Algansea lacustris	=COUNTIF('features_passed_filters1&2'!B:B,A20)	=SUMIF('features_passed_filters1&2'!B:B,A20,'features_passed_filters1&2'!C:C)
Phoxinus sp. Morella	=COUNTIF('features_passed_filters1&2'!B:B,A21)	=SUMIF('features_passed_filters1&2'!B:B,A21,'features_passed_filters1&2'!C:C)
Notropis volucellus	=COUNTIF('features_passed_filters1&2'!B:B,A22)	=SUMIF('features_passed_filters1&2'!B:B,A22,'features_passed_filters1&2'!C:C)
Barbatula barbatula	=COUNTIF('features_passed_filters1&2'!B:B,A23)	=SUMIF('features_passed_filters1&2'!B:B,A23,'features_passed_filters1&2'!C:C)
Catostomus bernardini	=COUNTIF('features_passed_filters1&2'!B:B,A24)	=SUMIF('features_passed_filters1&2'!B:B,A24,'features_passed_filters1&2'!C:C)
Ptychocheilus umpquae	=COUNTIF('features_passed_filters1&2'!B:B,A25)	=SUMIF('features_passed_filters1&2'!B:B,A25,'features_passed_filters1&2'!C:C)
