## Supplementary material for "Environmental DNA analysis to search for an endangered desert fish": features_passed_filters1&2_cnts.txt

	number of features	Collective abundance	Common name	1st most abundant	Percent of total features represented by 1st most abundant feature	2nd most abundant	Cummulative percentage of of total features represented by 1st-2nd most abundant features	3rd most abundant	Cummulative percentage of of total features represented by 1st-3rd most abundant features	4th most abundant	Cummulative percentage of of total features represented by 1st-4th most abundant features	5th most abundant	Cummulative percentage of of total features represented by 1st-5th most abundant features
Gila ditaenia	325	152,998,803	Sonora Chub (N)	148,092,536	96.79%	1,389,879	98%	1,343,145	99%	505,414	99%
Agosia chrysogaster	337	150,374,552	Longfin Dace (N)	146,544,257	97.45%	442,060	97.75%	350,154	98%	244,461	98%	213,337	98%
Lepomis cyanellus	228	91,280,964	Green Sunfish (I)	90,388,013	99.02%	116,226	99%
Cichlidae sp.	222	38,622,692	Tilapia (I)	38,301,277	99.17%
P. monacha asexual hybrid	246	24,551,448	Topminnow Asexual Hybrid (N)	18,675,350	76.07%	5,365,477	97.92%	90,668	98.29%	67,205	99%
Poeciliopsis occidentalis	243	15,327,797	Gila Topminnow (N)	14,487,940	94.52%	94,301	95.14%	44,792	95.43%	38,009	96%
Ameiurus melas	163	12,687,489	Black Bullhead (I)	12,606,463	99.36%
Gambusia affinis	274	11,991,001	Mosquitofish (I)	7,110,293	59.30%	3,849,476	91.40%	737,933	97.55%	36,944	98%
Lepomis macrochirus	46	7,928,481	Bluegill (I)	6,198,794	78.18%	1,707,001	99.71%
Micropterus salmoides	82	6,354,882	Largemouth Bass (I)	2,878,407	45.29%	2,435,028	83.61%	559,373	92.41%	455,996	99.59%
Xiphophorus hellerii	79	3,782,459	Green Swordtail (I)	3,746,405	99.05%
Catostomus bernardini	4	26,966	Yaqui Sucker (?)	25,145	93.25%	1,507	98.84%
Gila minacae	1	4,317	Mexican Roundtail Chub (?)	4,317	100.00%
mean	173.08	39,687,065.46	515,931,851
median	222	12,687,489	2250
stdev	118.09	55,248,883.63
range	1–337	4317–152998803
Scomberomorus concolor	54	8,786,095
Algansea lacustris	60	6,159
Phoxinus sp. Morella	8	820,462
Notropis volucellus	3	67,679
Barbatula barbatula	9	37,117
Catostomus bernardini	4	26,966
Ptychocheilus umpquae	12	8,880
