## Supplementary material for "Environmental DNA analysis to search for an endangered desert fish": SuckerTipLabels13Nov2025_2.txt

Name	TipLabel1	TipLabel2
1cc763ccfcaab087ac2c13ba43be18f1	Santa Cruz, Mascarenas, eDNA freq 0 + 16	1cc763ccfcaab087ac2c13ba43be18f1_Santa Cruz, Mascarenas, eDNA freq 0 + 16
6e7ec8e5e4e6637ea39b5e01a542e824	Santa Cruz, Mascarenas, eDNA freq 3,613 + 21,530	6e7ec8e5e4e6637ea39b5e01a542e824_Santa Cruz, Mascarenas, eDNA freq 3,613 + 21,530
23bd53b635c4a6ae2417cc547aa0ce49	Santa Cruz, Mascarenas, eDNA freq 0 + 1,507	23bd53b635c4a6ae2417cc547aa0ce49_Santa Cruz, Mascarenas, eDNA freq 0 + 1,507
036_MiFish_C_insignis_AravaipaW	CATO_AD_0036 Catostomus insignis, Aravaipa (west end), San Pedro River, Gila River, Arizona, USA	CATO_AD_0036 Catostomus insignis, Aravaipa (west end), San Pedro River, Gila River, Arizona, USA
048_MiFish_C_clarkii_AravaipaW	CATO_AD_0048 Pantosteus clarkii Aravaipa (west end), San Pedro River, Gila River, Arizona, USA	CATO_AD_0048 Pantosteus clarkii Aravaipa (west end), San Pedro River, Gila River, Arizona, USA
324_MiFish_C_clarkii_TNC_Patagonia_Sonoita_Cr_Pr	CATO_SO_0324 Pantosteus clarkii, Patagonia_Sonoita Creek Preserve, Santa Cruz River, Gila River, Arizona, USA	CATO_SO_0324 Pantosteus clarkii, Patagonia_Sonoita Creek Preserve, Santa Cruz River, Gila River, Arizona, USA
AF333595.1_247_416	Catostomus catostomus	AF333595.1_247_416_Catostomus catostomus
AF333596.1_242_411	Catostomus commersoni	AF333596.1_242_411_Catostomus commersoni
AF333597.1_245_414	Xyrauchen texanus	AF333597.1_245_414_Xyrauchen texanus
AP011227.1_316_485	Xyrauchen texanus DNA	AP011227.1_316_485_Xyrauchen texanus DNA
fe11b83372113c4c05137f193fad0454	Santa Cruz, Mascarenas, eDNA freq 0 + 298	fe11b83372113c4c05137f193fad0454_Santa Cruz, Mascarenas, eDNA freq 0 + 298
KM282400.1_1_157	Catostomus commersonii	KM282400.1_1_157_Catostomus commersonii
KP013114.1_316_485	Catostomus commersonii voucher LodgeLab Ccommersonii_1	KP013114.1_316_485_Catostomus commersonii voucher LodgeLab Ccommersonii_1
LC458052.1_3_172	Catostomus macrocheilus CBM_ZF_17557	LC458052.1_3_172_Catostomus macrocheilus CBM_ZF_17557
MG570423.1_316_485	Catostomus commersonii isolate NEFC F16_031 .	MG570423.1_316_485_Catostomus commersonii isolate NEFC F16_031 .
MG570442.1_316_485	Catostomus catostomus isolate NEFC F16_595 .	MG570442.1_316_485_Catostomus catostomus isolate NEFC F16_595 .
MH324426.1_316_485	Catostomus commersonii voucher NEFC F16_124 .	MH324426.1_316_485_Catostomus commersonii voucher NEFC F16_124 .
MH324427.1_316_485	Catostomus commersonii voucher NEFC F16_125 .	MH324427.1_316_485_Catostomus commersonii voucher NEFC F16_125 .
MT501362.1_316_485	Xyrauchen texanus voucher SNARRC18_007	MT501362.1_316_485_Xyrauchen texanus voucher SNARRC18_007
MT501363.1_316_485	Xyrauchen texanus isolate SNARRC18_008	MT501363.1_316_485_Xyrauchen texanus isolate SNARRC18_008
MT501370.1_316_485	Catostomus discobolus yarrowi isolate SNARRC18_037	MT501370.1_316_485_Catostomus discobolus yarrowi isolate SNARRC18_037
MT501387.1_316_485	Catostomus latipinnis isolate SNARRC18_142	MT501387.1_316_485_Catostomus latipinnis isolate SNARRC18_142
MT501389.1_316_485	Catostomus discobolus isolate SNARRC18_148	MT501389.1_316_485_Catostomus discobolus isolate SNARRC18_148
MZ567215.1_247_416	Catostomus commersonii voucher BNP2020_WTSK_1	MZ567215.1_247_416_Catostomus commersonii voucher BNP2020_WTSK_1
MZ567216.1_247_416	Catostomus commersonii voucher BNP2020_WTSK_2	MZ567216.1_247_416_Catostomus commersonii voucher BNP2020_WTSK_2
MZ567217.1_247_416	Catostomus commersonii voucher BNP2020_WTSK_3	MZ567217.1_247_416_Catostomus commersonii voucher BNP2020_WTSK_3
MZ907582.1_316_485	Catostomus ardens	MZ907582.1_316_485_Catostomus ardens
MZ907583.1_316_485	Chasmistes liorus	MZ907583.1_316_485_Chasmistes liorus
NC_008647.1_316_485	Catostomus commersonii	NC_008647.1_316_485_Catostomus commersonii
NC_010234.1_316_485	Xyrauchen texanus	NC_010234.1_316_485_Xyrauchen texanus
NC_037013.1_316_485	Catostomus catostomus isolate NEFC F16_592	NC_037013.1_316_485_Catostomus catostomus isolate NEFC F16_592
NC_054258.1_316_485	Deltistes luxatus isolate SNARRC18_050	NC_054258.1_316_485_Deltistes luxatus isolate SNARRC18_050
NC_054263.1_316_485	Catostomus latipinnis isolate SNARRC18_137	NC_054263.1_316_485_Catostomus latipinnis isolate SNARRC18_137
NC_054264.1_316_485	Catostomus discobolus isolate SNARRC18_144	NC_054264.1_316_485_Catostomus discobolus isolate SNARRC18_144
NC_066940.1_316_485	Catostomus tsiltcoosensis	NC_066940.1_316_485_Catostomus tsiltcoosensis
NC_066944.1_316_485	Catostomus rimiculus	NC_066944.1_316_485_Catostomus rimiculus
NC_066945.1_316_485	Catostomus macrocheilus	NC_066945.1_316_485_Catostomus macrocheilus
NC_066946.1_316_485	Catostomus columbianus	NC_066946.1_316_485_Catostomus columbianus
NC_066947.1_316_485	Catostomus snyderi	NC_066947.1_316_485_Catostomus snyderi
NC_066948.1_316_485	Chasmistes brevirostris	NC_066948.1_316_485_Chasmistes brevirostris
NC_066950.1_316_485	Catostomus tahoensis	NC_066950.1_316_485_Catostomus tahoensis
NC_066953.1_316_485	Catostomus bondi	NC_066953.1_316_485_Catostomus bondi
NC_066954.1_316_485	Catostomus warnerensis	NC_066954.1_316_485_Catostomus warnerensis
OK623661.1_316_485	Catostomus tsiltcoosensis	OK623661.1_316_485_Catostomus tsiltcoosensis
OK623680.1_316_485	Catostomus rimiculus	OK623680.1_316_485_Catostomus rimiculus
OK623681.1_316_485	Catostomus rimiculus	OK623681.1_316_485_Catostomus rimiculus
OK637259.1_316_485	Catostomus tsiltcoosensis	OK637259.1_316_485_Catostomus tsiltcoosensis
OK945928.1_316_485	Deltistes luxatus	OK945928.1_316_485_Deltistes luxatus
OK945929.1_316_485	Deltistes luxatus	OK945929.1_316_485_Deltistes luxatus
OK945931.1_316_485	Catostomus snyderi	OK945931.1_316_485_Catostomus snyderi
OK945932.1_316_485	Catostomus snyderi	OK945932.1_316_485_Catostomus snyderi
OK945933.1_316_485	Catostomus snyderi	OK945933.1_316_485_Catostomus snyderi
OK945934.1_316_485	Catostomus snyderi	OK945934.1_316_485_Catostomus snyderi
OK945935.1_316_485	Catostomus snyderi	OK945935.1_316_485_Catostomus snyderi
OK945947.1_316_485	Deltistes luxatus	OK945947.1_316_485_Deltistes luxatus
OL339386.1_316_485	Catostomus snyderi	OL339386.1_316_485_Catostomus snyderi
OL339387.1_316_485	Catostomus snyderi	OL339387.1_316_485_Catostomus snyderi
OL339388.1_316_485	Catostomus snyderi	OL339388.1_316_485_Catostomus snyderi
OL339389.1_316_485	Catostomus snyderi	OL339389.1_316_485_Catostomus snyderi
OL339406.1_316_485	Chasmistes brevirostris	OL339406.1_316_485_Chasmistes brevirostris
OL339408.1_316_485	Deltistes luxatus	OL339408.1_316_485_Deltistes luxatus
OL339411.1_316_485	Deltistes luxatus	OL339411.1_316_485_Deltistes luxatus
OL339412.1_316_485	Deltistes luxatus	OL339412.1_316_485_Deltistes luxatus
OL339413.1_316_485	Deltistes luxatus	OL339413.1_316_485_Deltistes luxatus
OL339415.1_316_485	Deltistes luxatus	OL339415.1_316_485_Deltistes luxatus
OL339416.1_316_485	Deltistes luxatus	OL339416.1_316_485_Deltistes luxatus
OL339417.1_316_485	Deltistes luxatus	OL339417.1_316_485_Deltistes luxatus
OL339418.1_316_485	Deltistes luxatus	OL339418.1_316_485_Deltistes luxatus
OL457404.1_316_485	Catostomus columbianus	OL457404.1_316_485_Catostomus columbianus
OL471039.1_316_485	Catostomus macrocheilus	OL471039.1_316_485_Catostomus macrocheilus
OL477722.1_316_485	Catostomus rimiculus	OL477722.1_316_485_Catostomus rimiculus
OL547376.1_316_485	Catostomus warnerensis voucher OS<USA_OR>_2009_IC_001 14271	OL547376.1_316_485_Catostomus warnerensis voucher OS<USA_OR>_2009_IC_001 14271
OL693870.1_316_485	Catostomus rimiculus	OL693870.1_316_485_Catostomus rimiculus
OL806596.1_316_485	Catostomus bondi	OL806596.1_316_485_Catostomus bondi
OL825613.1_316_485	Catostomus tsiltcoosensis	OL825613.1_316_485_Catostomus tsiltcoosensis
OL825615.1_316_485	Catostomus tsiltcoosensis	OL825615.1_316_485_Catostomus tsiltcoosensis
OL825616.1_316_485	Catostomus tsiltcoosensis	OL825616.1_316_485_Catostomus tsiltcoosensis
OL825619.1_316_485	Catostomus rimiculus	OL825619.1_316_485_Catostomus rimiculus
OM736785.1_316_485	Catostomus catostomus isolate NEFC_F21_016	OM736785.1_316_485_Catostomus catostomus isolate NEFC_F21_016
OM736786.1_316_485	Catostomus catostomus isolate NEFC_F21_015	OM736786.1_316_485_Catostomus catostomus isolate NEFC_F21_015
OM736787.1_316_485	Catostomus catostomus isolate NEFC_F21_014	OM736787.1_316_485_Catostomus catostomus isolate NEFC_F21_014
OM736788.1_316_485	Catostomus catostomus isolate NEFC_F21_013	OM736788.1_316_485_Catostomus catostomus isolate NEFC_F21_013
OM736789.1_316_485	Catostomus catostomus isolate NEFC_F21_012	OM736789.1_316_485_Catostomus catostomus isolate NEFC_F21_012
OM736790.1_316_485	Catostomus catostomus isolate NEFC_F21_011	OM736790.1_316_485_Catostomus catostomus isolate NEFC_F21_011
OM736791.1_316_485	Catostomus catostomus isolate NEFC_F21_010	OM736791.1_316_485_Catostomus catostomus isolate NEFC_F21_010
OM736792.1_316_485	Catostomus catostomus isolate NEFC_F21_009	OM736792.1_316_485_Catostomus catostomus isolate NEFC_F21_009
OM736793.1_316_485	Catostomus catostomus isolate NEFC_F21_008	OM736793.1_316_485_Catostomus catostomus isolate NEFC_F21_008
OM736794.1_316_485	Catostomus catostomus isolate NEFC_F21_007	OM736794.1_316_485_Catostomus catostomus isolate NEFC_F21_007
OM736812.1_316_485	Catostomus commersonii voucher NEFC_F19_449	OM736812.1_316_485_Catostomus commersonii voucher NEFC_F19_449
OM736815.1_316_485	Catostomus catostomus voucher NEFC_F19_433	OM736815.1_316_485_Catostomus catostomus voucher NEFC_F19_433
OM736818.1_316_485	Catostomus catostomus voucher NEFC_F19_424	OM736818.1_316_485_Catostomus catostomus voucher NEFC_F19_424
OM736819.1_316_485	Catostomus catostomus isolate NEFC_F19_423	OM736819.1_316_485_Catostomus catostomus isolate NEFC_F19_423
OM736822.1_316_485	Catostomus commersonii voucher NEFC_F19_407	OM736822.1_316_485_Catostomus commersonii voucher NEFC_F19_407
OM736859.1_316_485	Catostomus commersonii voucher NEFC_F18_103	OM736859.1_316_485_Catostomus commersonii voucher NEFC_F18_103
OP422385.1_247_416	Catostomus commersonii isolate HAM22_WTSK_1_12S	OP422385.1_247_416_Catostomus commersonii isolate HAM22_WTSK_1_12S
OP422386.1_247_416	Catostomus commersonii isolate HAM22_WTSK_2_12S	OP422386.1_247_416_Catostomus commersonii isolate HAM22_WTSK_2_12S
OP422387.1_247_416	Catostomus commersonii isolate HAM22_WTSK_3_12S	OP422387.1_247_416_Catostomus commersonii isolate HAM22_WTSK_3_12S
OP422388.1_247_416	Catostomus commersonii isolate HAM22_WTSK_4_12S	OP422388.1_247_416_Catostomus commersonii isolate HAM22_WTSK_4_12S
OP422389.1_247_416	Catostomus commersonii isolate HAM22_WTSK_5_12S	OP422389.1_247_416_Catostomus commersonii isolate HAM22_WTSK_5_12S
OR002149.1_316_485	Catostomus commersonii	OR002149.1_316_485_Catostomus commersonii
OR031103.1_316_485	Chasmistes brevirostris voucher SNARRC21_007	OR031103.1_316_485_Chasmistes brevirostris voucher SNARRC21_007
OR031104.1_316_485	Chasmistes brevirostris voucher SNARRC21_008	OR031104.1_316_485_Chasmistes brevirostris voucher SNARRC21_008
OR379609.1_3_172	Catostomus commersonii voucher USNM_FISH_423914	OR379609.1_3_172_Catostomus commersonii voucher USNM_FISH_423914
OR559979.1_249_418	Catostomus bondi voucher PaBon	OR559979.1_249_418_Catostomus bondi voucher PaBon
OR818177.1_238_407	Catostomus catostomus isolate LNSK_Reindeer_002	OR818177.1_238_407_Catostomus catostomus isolate LNSK_Reindeer_002
PP620800.1_9_178	Catostomus commersonii voucher Catostomus_commersonii_12S	PP620800.1_9_178_Catostomus commersonii voucher Catostomus_commersonii_12S
OL878368	Catostomus commersoni_OL878368	Catostomus commersoni_OL878368 GN21304
OL878382	Catostomus ardens_OL878382	Catostomus ardens_OL878382 GN21778
OL878383	Catostomus bernardini_OL878383 GN21779 Rio Verde and west tributary upstream of Mx Hwy 24, Rio Fuerte, Chihuahua, Mexico	Catostomus bernardini_OL878383 GN21779 Rio Verde and west tributary upstream of Mx Hwy 24, Rio Fuerte, Chihuahua, Mexico
OL878384	Catostomus columbianus_OL878384	Catostomus columbianus_OL878384 GN21782
OL878385	Catostomus leopoldi_OL878385	Catostomus leopoldi_OL878385 GN21783
OL878386	Catostomus occidentalis_OL878386	Catostomus occidentalis_OL878386 GN21785
OL878387	Catostomus wigginsi_OL878387	Catostomus wigginsi_OL878387 GN21789
OL878388	Chasmistes brevirostris_OL878388	Chasmistes brevirostris_OL878388 GN21792
OL878390	Pantosteus bondi_OL878390	Pantosteus bondi_OL878390 GN21786
OL878391	Pantosteus plebeius_OL878391	Pantosteus plebeius_OL878391 GN21787
OL878392	Pantosteus nebuliferus_OL878392	Pantosteus nebuliferus_OL878392 GN21784
OL878396	Catostomus fumeiventris_OL878396	Catostomus fumeiventris_OL878396 GN21788
OL878397	Catostomus cahita_OL878397	Catostomus cahita_OL878397 GN21781
OL878398	Catostomus macrocheilus_OL878398	Catostomus macrocheilus_OL878398 GN21817
OL878399	Catostomus warnerensis_OL878399	Catostomus warnerensis_OL878399 GN21811
OL878401	Xyrauchen texanus_OL878401	Xyrauchen texanus_OL878401 GN21812
OL878402	Deltistes luxatus_OL878402	Deltistes luxatus_OL878402 GN21816
OL878403	Catostomus tsiltcoosensis_OL878403	Catostomus tsiltcoosensis_OL878403 GN21813
OL878405	Catostomus tahoensis_OL878405	Catostomus tahoensis_OL878405 GN21815
