## Supplementary material for "Environmental DNA analysis to search for an endangered desert fish": Dataset_S8_monacha_most_frequent_features14May2026.xlsx

### Sheet: monacha_most_frequent_features
																		MV22-4.1	MV22-4.2	MV23-8.1	MV23-8.2	MV23-8.3	MV22-7.1	MV22-7.2	MV22-5A.1	MV22-5A.2	MV23-4.1	MV23-4.2	MV23-4.3	MV22-5C.1	MV22-5C.2	MV23-1.1	MV23-1.2	MV23-1.3	MV22-6.1	MV22-6.2	MV23-11.1	MV23-11.2	MV23-11.3	MV23-13.1	MV23-13.2	MV23-13.3	MV23-12.1	MV23-12.2	MV23-12.3	MV23-5.1	MV23-5.2	MV23-5.3
																		Imuris-Cocospera, MV22-4.1	Imuris-Cocospera, MV22-4.2	Imuris-Cocospera, MV23-8.1	Imuris-Cocospera, MV23-8.2	Imuris-Cocospera, MV23-8.3	Bambuto-Cocospera, MV22-7.1	Bambuto-Cocospera, MV22-7.2	Imuris-Bambuto mainstream, MV22-5A.1	Imuris-Bambuto mainstream, MV22-5A.2	Imuris-Bambuto mainstream, MV23-4.1	Imuris-Bambuto mainstream, MV23-4.2	Imuris-Bambuto mainstream, MV23-4.3	Imuris-Bambuto sidestream, MV22-5C.1	Imuris-Bambuto sidestream, MV22-5C.2	Imuris-Bambuto sidestream, MV23-1.1	Imuris-Bambuto sidestream, MV23-1.2	Imuris-Bambuto sidestream, MV23-1.3	La Atascosa, MV22-6.1	La Atascosa, MV22-6.2	La Atascosa, MV23-11.1	La Atascosa, MV23-11.2	La Atascosa, MV23-11.3	Agua Caliente, MV23-13.1	Agua Caliente, MV23-13.2	Agua Caliente, MV23-13.3	La Cieneguita, MV23-12.1	La Cieneguita, MV23-12.2	La Cieneguita, MV23-12.3	Sta. Cruz-Mascareñas, MV23-5.1	Sta. Cruz-Mascareñas, MV23-5.2	Sta. Cruz-Mascareñas, MV23-5.3
feature	Top blast hit taxonomic ID	Teleost	Passed filter for large indels/putative chimera/PCR artifact	Passed filter for putative lab contaminant	Passed filter for field contaminant	Passed filter for very low frequency/present at few sites	Final taxonomic assignment scientific name	Final taxonomic assignment common name	Mateos taxonomic assignment	Y if passed filters 1&2	Mateos taxonomic assignment for those that passed filters 1&2	sub-taxonomic assignment 1	sub-taxonomic assignment 2	Assigned haplotype?	Teleost family	Frequency		sample-06	sample-07	sample-50	sample-51	sample-52	sample-22	sample-23	sample-10	sample-11	sample-34	sample-35	sample-36	sample-20	sample-12	sample-26	sample-27	sample-28	sample-15	sample-16	sample-62	sample-63	sample-64	sample-70	sample-71	sample-72	sample-66	sample-67	sample-68	sample-38	sample-39	sample-40
2e5d0ae000971eb28e1adb054cbf8aeb	Poeciliopsis monacha x P. lucida	Yes	Yes	0	0		0	0	P. monacha asexual hybrid	Y	P. monacha asexual hybrid	0	0	0	Poeciliidae	18675350	Topminnow Asexual Hybrid A most frequent	80621	701880	130806	128815	50250	554870	382641	23321	45460	918	1438	9984	32328	329023	80284	25285	51552	684461	847009	52361	278068	172382	380655	1379918	2144923	1125884	1538589	1267570	3544657	1250233	1378254
df900452d723774f2c58d0f4cca34395	Poeciliopsis monacha x P. lucida	Yes	Yes	0	0		0	0	P. monacha asexual hybrid	Y	P. monacha asexual hybrid	0	0	0	Poeciliidae	5365477	Topminnow Asexual Hybrid D (2nd- most frequent)	127098	981364	374604	341827	170490	149726	117972	7541	23551	336	131	5293	16350	153655	54597	15667	17949	238644	260939	29270	142208	73428	148256	120	143397	191901	882660	444711	133394	36693	81487
d154b9f674b9073afaa49b21fae4e5eb	Poeciliopsis monacha x P. lucida	Yes	Yes	0	0		0	0	P. monacha asexual hybrid	Y	P. monacha asexual hybrid	0	0	0	Poeciliidae	90668	Topminnow Asexual Hybrid 3rd most frequent	0	0	0	0	0	0	0	0	0	0	0	0	0	0	0	0	0	0	0	0	0	0	0	0	89541	0	0	0	0	0	1127
160478026e68b87778c0ced177a89ab3	Poeciliopsis monacha x P. lucida	Yes	Yes	0	0		0	0	P. monacha asexual hybrid	Y	P. monacha asexual hybrid	0	0	0	Poeciliidae	67205	Topminnow Asexual Hybrid 4th most frequent	3805	33790	10412	8815	3923	1633	951	79	116	0	0	192	0	0	1734	267	578	0	0	0	0	0	0	202	0	0	165	159	384	0	0
d02129dab0307eb9d5a3e9d163a761a6	Poeciliopsis monacha x P. lucida	Yes	Yes	0	0		0	0	P. monacha asexual hybrid	Y	P. monacha asexual hybrid	0	0	0	Poeciliidae	57327	Topminnow Asexual Hybrid 5th most frequent	0	0	0	0	0	0	746	0	0	0	0	0	0	0	0	0	0	0	0	0	0	0	0	0	0	0	0	56252	0	0	329
