## Supplementary material for "Environmental DNA analysis to search for an endangered desert fish": Table_S2_19May2026_1.txt

Site Number (in Map)	Field Collection Site ID	Filter ID	Alternative Collection ID	Alternatiev Filter ID	Field Collection Site and filter ID	Sample number in QIIME pipeline	Locality name and sample ID in Tables and Figures	Locality Full Name (as in Fieldnotes)	Latitude	Longitude	Volume filtered (L)	Collection Date	Extraction Date	Library Prep batch	Positive Control in PCRs	Qiime input	Qiime filtered	Qiime percentage of input passed filter	Qiime denoised	Qiime merged	Qiime percentage of input merged	Qiime non-chimeric	Qiime percentage of input non-chimeric	Index name	Index F	Index R	MiFish-U-F_primer (First-round Forward Primer)	MiFish-U-R_primer (First-round Reverse Primer)	Second-round forward primer	Second-round reverse primer
2	MV22-01	Blank	MV22-1	Blank	MV22-1Blank	sample-24	Aribabi Cienega, MV22-1Blank	Cienega at Rancho El Aribabi, Cocospera, Rio Magdalena/Concepcion. Some flow, lots of vegetation, see photos/video	30.855	-110.66361	30 seconds of air	17-May-22	4-Aug-22	Batch 2	Heterandria formosa DNA	4,483,596	4,392,258	98	4,302,082	2,819,720	63	2,367,124	53	i001	CGCTCAGTTC	TCGTGGAGCG	GTCGGTAAAACTCGTGCCAGC	CATAGTGGGGTATCTAATCCCAGTTTG	CGCTCAGTTCGTCGGTAAAACTCGTGCCAGC	TCGTGGAGCGCATAGTGGGGTATCTAATCCCAGTTTG
2	MV22-01	#1	MV22-1	.1	MV22-1.1	sample-01	Aribabi Cienega, MV22-1.1	Cienega at Rancho El Aribabi, Cocospera, Rio Magdalena/Concepcion. Some flow, lots of vegetation, see photos/video	30.855	-110.66361	5	17-May-22	4-Aug-22	Batch 1	Gambusia affinis DNA	685,757	662,848	97	662,354	517,930	76	483,673	71	i001	CGCTCAGTTC	TCGTGGAGCG	GTCGGTAAAACTCGTGCCAGC	CATAGTGGGGTATCTAATCCCAGTTTG	CGCTCAGTTCGTCGGTAAAACTCGTGCCAGC	TCGTGGAGCGCATAGTGGGGTATCTAATCCCAGTTTG
2	MV22-01	#2	MV22-1	.2	MV22-1.2	sample-21	Aribabi Cienega, MV22-1.2	Cienega at Rancho El Aribabi, Cocospera, Rio Magdalena/Concepcion. Some flow, lots of vegetation, see photos/video	30.855	-110.66361	5	17-May-22	4-Aug-22	Batch 1	Gambusia affinis DNA	10,242,271	9,974,846	97	9,972,280	9,880,664	96	8,790,353	86	i021	AGTCAACCAT	GGCCTGTCCT	GTCGGTAAAACTCGTGCCAGC	CATAGTGGGGTATCTAATCCCAGTTTG	AGTCAACCATGTCGGTAAAACTCGTGCCAGC	GGCCTGTCCTCATAGTGGGGTATCTAATCCCAGTTTG
2	MV22-02	#1	MV22-2	.1	MV22-2.1	sample-02	Aribabi mainstream, MV22-2.1	Arroyo Cocospera mainstream, Magdalena/Concepcion	30.85417	-110.66194	5	17-May-22	22-Nov-22	Batch 1	Gambusia affinis DNA	15,576,499	15,110,413	97	15,108,800	15,037,925	97	10,311,813	66	i002	TATCTGACCT	CTACAAGATA	GTCGGTAAAACTCGTGCCAGC	CATAGTGGGGTATCTAATCCCAGTTTG	TATCTGACCTGTCGGTAAAACTCGTGCCAGC	CTACAAGATACATAGTGGGGTATCTAATCCCAGTTTG
2	MV22-02	#2	MV22-2	.2	MV22-2.2	sample-03	Aribabi mainstream, MV22-2.2	Arroyo Cocospera mainstream, Magdalena/Concepcion	30.85417	-110.66194	5	17-May-22	22-Nov-22	Batch 1	Gambusia affinis DNA	15,095,037	14,624,473	97	14,621,562	14,539,845	96	9,814,319	65	i003	ATATGAGACG	TATAGTAGCT	GTCGGTAAAACTCGTGCCAGC	CATAGTGGGGTATCTAATCCCAGTTTG	ATATGAGACGGTCGGTAAAACTCGTGCCAGC	TATAGTAGCTCATAGTGGGGTATCTAATCCCAGTTTG
1	MV22-03A	Blank	MV22-3A	.Blank	MV22-3A.Blank	sample-13	Cuitaca downstream, MV22-3ABlank	Arroyo Cuitaca, Paseo Los Alamos at park, tributary of Cocospera, Madgalena/Concepcion	30.99934	-110.49002	30 seconds of air	18-May-22	22-Nov-22	Batch 1	Gambusia affinis DNA	1,009,416	952,079	94	951,945	158	0	152	0	i013	TAATGGCAAG	ATCACGAAGG	GTCGGTAAAACTCGTGCCAGC	CATAGTGGGGTATCTAATCCCAGTTTG	TAATGGCAAGGTCGGTAAAACTCGTGCCAGC	ATCACGAAGGCATAGTGGGGTATCTAATCCCAGTTTG
1	MV22-03A	#1	MV22-3A	.1	MV22-3A.1	sample-04	Cuitaca downstream, MV22-3A.1	Arroyo Cuitaca, Paseo Los Alamos at park, tributary of Cocospera, Madgalena/Concepcion	30.99934	-110.49002	5	18-May-22	22-Nov-22	Batch 1	Gambusia affinis DNA	7,182,758	6,972,094	97	6,971,154	6,952,724	97	6,906,985	96	i004	CTTATGGAAT	TGCCTGGTGG	GTCGGTAAAACTCGTGCCAGC	CATAGTGGGGTATCTAATCCCAGTTTG	CTTATGGAATGTCGGTAAAACTCGTGCCAGC	TGCCTGGTGGCATAGTGGGGTATCTAATCCCAGTTTG
1	MV22-03A	#2	MV22-3A	.2	MV22-3A.2	sample-05	Cuitaca downstream, MV22-3A.2	Arroyo Cuitaca, Paseo Los Alamos at park, tributary of Cocospera, Madgalena/Concepcion	30.99934	-110.49002	5	18-May-22	22-Nov-22	Batch 1	Gambusia affinis DNA	12,566,829	12,227,958	97	12,227,681	12,194,025	97	12,148,855	97	i005	TAATCTCGTC	ACATTATCCT	GTCGGTAAAACTCGTGCCAGC	CATAGTGGGGTATCTAATCCCAGTTTG	TAATCTCGTCGTCGGTAAAACTCGTGCCAGC	ACATTATCCTCATAGTGGGGTATCTAATCCCAGTTTG
1	MV22-03B	Blank	MV22-3B	.Blank	MV22-3B.Blank	sample-09	Cuitaca upstream, MV22-3B.Blank	Arroyo Cuitaca, Paseo Los Alamos at park, tributary of Cocospera, Madgalena/Concepcion	30.99633	-110.48982	30 seconds of air	18-May-22	22-Nov-22	Batch 1	Gambusia affinis DNA	43	41	95	38	38	88	38	88	i009	CTACTCAGTC	GTTGATAGTG	GTCGGTAAAACTCGTGCCAGC	CATAGTGGGGTATCTAATCCCAGTTTG	CTACTCAGTCGTCGGTAAAACTCGTGCCAGC	GTTGATAGTGCATAGTGGGGTATCTAATCCCAGTTTG
1	MV22-03B	#1	MV22-3B	.1	MV22-3B.1	sample-08	Cuitaca upstream, MV22-3B.1	Arroyo Cuitaca, Paseo Los Alamos at park, tributary of Cocospera, Madgalena/Concepcion	30.99633	-110.48982	2.5	18-May-22	22-Nov-22	Batch 1	Gambusia affinis DNA	21,931,025	21,394,146	98	21,392,225	21,352,909	97	21,345,069	97	i008	TGCCTTGATC	CCTTGTTAAT	GTCGGTAAAACTCGTGCCAGC	CATAGTGGGGTATCTAATCCCAGTTTG	TGCCTTGATCGTCGGTAAAACTCGTGCCAGC	CCTTGTTAATCATAGTGGGGTATCTAATCCCAGTTTG
1	MV22-03B	#2	MV22-3B	.2	MV22-3B.2	sample-19	Cuitaca upstream, MV22-3B.2	Arroyo Cuitaca, Paseo Los Alamos at park, tributary of Cocospera, Madgalena/Concepcion	30.99633	-110.48982	3.5	18-May-22	22-Nov-22	Batch 1	Gambusia affinis DNA	9,436,485	9,159,736	97	9,156,667	9,092,146	96	9,085,231	96	i019	CTAATGATGG	GGTTGCCTCT	GTCGGTAAAACTCGTGCCAGC	CATAGTGGGGTATCTAATCCCAGTTTG	CTAATGATGGGTCGGTAAAACTCGTGCCAGC	GGTTGCCTCTCATAGTGGGGTATCTAATCCCAGTTTG
3	MV22-04	Blank	MV22-4	.Blank	MV22-4.Blank	sample-17	Imuris-Cocospera, MV22-4Blank	Arroyo Cocospera mainstream, Rio Magdalena/Concepción. Immediately upstream of Hwy 15 bridge at town of Imuris	30.77444	-110.85728	30 seconds of air	18-May-22	22-Nov-22	Batch 1	Gambusia affinis DNA	674,812	619,274	92	615,873	626	0	625	0	i017	AACCATTCTC	TCGGCAGCAA	GTCGGTAAAACTCGTGCCAGC	CATAGTGGGGTATCTAATCCCAGTTTG	AACCATTCTCGTCGGTAAAACTCGTGCCAGC	TCGGCAGCAACATAGTGGGGTATCTAATCCCAGTTTG
3	MV22-04	#1	MV22-4	.1	MV22-4.1	sample-06	Imuris-Cocospera, MV22-4.1	Arroyo Cocospera mainstream, Rio Magdalena/Concepción. Immediately upstream of Hwy 15 bridge at town of Imuris	30.77444	-110.85728	1.75	18-May-22	22-Nov-22	Batch 1	Gambusia affinis DNA	3,197,845	2,983,282	93	2,980,077	2,949,264	92	1,521,308	48	i006	GCGCGATGTT	GTCCACTTGT	GTCGGTAAAACTCGTGCCAGC	CATAGTGGGGTATCTAATCCCAGTTTG	GCGCGATGTTGTCGGTAAAACTCGTGCCAGC	GTCCACTTGTCATAGTGGGGTATCTAATCCCAGTTTG
3	MV22-04	#2	MV22-4	.2	MV22-4.2	sample-07	Imuris-Cocospera, MV22-4.2	Arroyo Cocospera mainstream, Rio Magdalena/Concepción. Immediately upstream of Hwy 15 bridge at town of Imuris	30.77444	-110.85728	1.75	18-May-22	22-Nov-22	Batch 1	Gambusia affinis DNA	31,915,381	30,180,393	95	30,170,213	29,943,516	94	15,079,653	47	i007	AGAGCACTAG	TGGAACAGTA	GTCGGTAAAACTCGTGCCAGC	CATAGTGGGGTATCTAATCCCAGTTTG	AGAGCACTAGGTCGGTAAAACTCGTGCCAGC	TGGAACAGTACATAGTGGGGTATCTAATCCCAGTTTG
5	MV22-05A	#1	MV22-5A	.1	MV22-5A.1	sample-10	Imuris-Bambuto mainstream, MV22-5A.1	Las Viguitas/El Carrizo, Bambuto mainstream, Rio Concepción/Magdalena	30.80077	-110.85426	5	19-May-22	22-Nov-22	Batch 1	Gambusia affinis DNA	3,599,256	3,487,095	97	3,484,889	3,465,742	96	2,140,990	59	i010	TCGTCTGACT	ACCAGCGACA	GTCGGTAAAACTCGTGCCAGC	CATAGTGGGGTATCTAATCCCAGTTTG	TCGTCTGACTGTCGGTAAAACTCGTGCCAGC	ACCAGCGACACATAGTGGGGTATCTAATCCCAGTTTG
5	MV22-05A	#2	MV22-5A	.2	MV22-5A.2	sample-11	Imuris-Bambuto mainstream, MV22-5A.2	Las Viguitas/El Carrizo, Bambuto mainstream, Rio Concepción/Magdalena	30.80077	-110.85426	5	19-May-22	22-Nov-22	Batch 1	Gambusia affinis DNA	11,468,070	11,091,906	97	11,088,918	11,032,303	96	7,355,649	64	i011	GAACATACGG	CATACACTGT	GTCGGTAAAACTCGTGCCAGC	CATAGTGGGGTATCTAATCCCAGTTTG	GAACATACGGGTCGGTAAAACTCGTGCCAGC	CATACACTGTCATAGTGGGGTATCTAATCCCAGTTTG
5	MV22-05C	Blank	MV22-5C	.Blank	MV22-5C.Blank	sample-18	Imuris-Bambuto sidestream, MV22-5CBlank	Las Viguitas/El Carrizo area, Bambuto, Concepción/Magdalena, just north of Imuris	30.80583	-110.85194	30 seconds of air	22-May-22	22-Nov-22	Batch 1	Gambusia affinis DNA	2,255,068	2,136,696	95	2,134,662	820,280	36	820,003	36	i018	GGTTGCCTCT	CTAATGATGG	GTCGGTAAAACTCGTGCCAGC	CATAGTGGGGTATCTAATCCCAGTTTG	GGTTGCCTCTGTCGGTAAAACTCGTGCCAGC	CTAATGATGGCATAGTGGGGTATCTAATCCCAGTTTG
5	MV22-05C	#1	MV22-5C	.1	MV22-5C.1	sample-20	Imuris-Bambuto sidestream, MV22-5C.1	Las Viguitas/El Carrizo area, Bambuto, Concepción/Magdalena, just north of Imuris	30.80583	-110.85194	1.1	22-May-22	22-Nov-22	Batch 1	Gambusia affinis DNA	3,950,384	3,772,043	95	3,770,335	3,712,057	94	3,040,823	77	i020	TCGGCCTATC	CGCACATGGC	GTCGGTAAAACTCGTGCCAGC	CATAGTGGGGTATCTAATCCCAGTTTG	TCGGCCTATCGTCGGTAAAACTCGTGCCAGC	CGCACATGGCCATAGTGGGGTATCTAATCCCAGTTTG
5	MV22-05C	#2	MV22-5C	.2	MV22-5C.2	sample-12	Imuris-Bambuto sidestream, MV22-5C.2	Las Viguitas/El Carrizo area, Bambuto, Concepción/Magdalena, just north of Imuris	30.80583	-110.85194	1.5	22-May-22	22-Nov-22	Batch 1	Gambusia affinis DNA	17,271,062	16,824,354	97	16,820,200	16,717,923	97	10,338,046	60	i012	CCTATGACTC	GTGTGGCGCT	GTCGGTAAAACTCGTGCCAGC	CATAGTGGGGTATCTAATCCCAGTTTG	CCTATGACTCGTCGGTAAAACTCGTGCCAGC	GTGTGGCGCTCATAGTGGGGTATCTAATCCCAGTTTG
7	MV22-06	Blank	MV22-6	.Blank	MV22-06.Blank	sample-14	La Atascosa, MV22-06Blank	Rancho La Atascosa, Alisos-Bambuto, Rio Concepción/Magdalena	30.98081	-110.87574	30 seconds of air	22-May-22	22-Nov-22	Batch 1	Gambusia affinis DNA	210,222	203,217	97	203,093	40,315	19	39,205	19	i014	GTGCCGCTTC	CGGCTCTACT	GTCGGTAAAACTCGTGCCAGC	CATAGTGGGGTATCTAATCCCAGTTTG	GTGCCGCTTCGTCGGTAAAACTCGTGCCAGC	CGGCTCTACTCATAGTGGGGTATCTAATCCCAGTTTG
7	MV22-06	#1	MV22-6	.1	MV22-6.1	sample-15	La Atascosa, MV22-6.1	Rancho La Atascosa, Alisos-Bambuto, Rio Concepción/Magdalena	30.98081	-110.87574	5	22-May-22	22-Nov-22	Batch 1	Gambusia affinis DNA	21,809,691	20,662,658	95	20,659,454	20,522,808	94	11,327,572	52	i015	CGGCAATGGA	GAATGCACGA	GTCGGTAAAACTCGTGCCAGC	CATAGTGGGGTATCTAATCCCAGTTTG	CGGCAATGGAGTCGGTAAAACTCGTGCCAGC	GAATGCACGACATAGTGGGGTATCTAATCCCAGTTTG
7	MV22-06	#2	MV22-6	.2	MV22-6.2	sample-16	La Atascosa, MV22-6.2	Rancho La Atascosa, Alisos-Bambuto, Rio Concepción/Magdalena	30.98081	-110.87574	5	22-May-22	22-Nov-22	Batch 1	Gambusia affinis DNA	39,218,130	37,879,040	97	37,875,843	37,667,390	96	21,065,535	54	i016	GCCGTAACCG	AAGACTATAG	GTCGGTAAAACTCGTGCCAGC	CATAGTGGGGTATCTAATCCCAGTTTG	GCCGTAACCGGTCGGTAAAACTCGTGCCAGC	AAGACTATAGCATAGTGGGGTATCTAATCCCAGTTTG
4	MV22-07	#1	MV22-7	.1	MV22-7.1	sample-22	Bambuto-Cocospera, MV22-7.1	Bambuto-Cocospera confluence just below Imuris, on Imuris-Terrenate road	30.77351	-110.8704	0.75	22-May-22	22-Nov-22	Batch 1	Gambusia affinis DNA	9,612,854	9,347,074	97	9,344,086	9,235,952	96	7,132,295	74	i022	GAGCGCAATA	CTGTGTTAGG	GTCGGTAAAACTCGTGCCAGC	CATAGTGGGGTATCTAATCCCAGTTTG	GAGCGCAATAGTCGGTAAAACTCGTGCCAGC	CTGTGTTAGGCATAGTGGGGTATCTAATCCCAGTTTG
4	MV22-07	#2	MV22-7	.2	MV22-7.2	sample-23	Bambuto-Cocospera, MV22-7.2	Bambuto-Cocospera confluence just below Imuris, on Imuris-Terrenate road	30.77351	-110.8704	0.75	22-May-22	22-Nov-22	Batch 1	Gambusia affinis DNA	8,229,174	7,940,819	97	7,933,303	7,466,365	91	5,838,871	71	i023	AACAAGGCGT	TAAGGAACGT	GTCGGTAAAACTCGTGCCAGC	CATAGTGGGGTATCTAATCCCAGTTTG	AACAAGGCGTGTCGGTAAAACTCGTGCCAGC	TAAGGAACGTCATAGTGGGGTATCTAATCCCAGTTTG
5	MV23-01	Blank	MV23-1	.Blank	MV23-1Blank	sample-25	Imuris-Bambuto sidestream, MV23-1Blank	Las Viguitas/El Carrizal, Alisos-Bambuto	30.80583	-110.85194	30 seconds of air	19-May-23	15-Aug-23	Batch 2	Heterandria formosa DNA	25	24	96	18	-	0	-	0	i002	TATCTGACCT	CTACAAGATA	GTCGGTAAAACTCGTGCCAGC	CATAGTGGGGTATCTAATCCCAGTTTG	TATCTGACCTGTCGGTAAAACTCGTGCCAGC	CTACAAGATACATAGTGGGGTATCTAATCCCAGTTTG
5	MV23-01	#1	MV23-1	.1	MV23-1.1	sample-26	Imuris-Bambuto sidestream, MV23-1.1	Las Viguitas/El Carrizal, Alisos-Bambuto	30.80583	-110.85194	2	19-May-23	15-Aug-23	Batch 2	Heterandria formosa DNA	30,832,208	30,768,105	100	30,760,764	30,612,842	99	18,597,313	60	i003	ATATGAGACG	TATAGTAGCT	GTCGGTAAAACTCGTGCCAGC	CATAGTGGGGTATCTAATCCCAGTTTG	ATATGAGACGGTCGGTAAAACTCGTGCCAGC	TATAGTAGCTCATAGTGGGGTATCTAATCCCAGTTTG
5	MV23-01	#2	MV23-1	.2	MV23-1.2	sample-27	Imuris-Bambuto sidestream, MV23-1.2	Las Viguitas/El Carrizal, Alisos-Bambuto	30.80583	-110.85194	2	19-May-23	15-Aug-23	Batch 2	Heterandria formosa DNA	24,362,048	24,309,854	100	24,303,980	24,181,237	99	14,058,801	58	i004	CTTATGGAAT	TGCCTGGTGG	GTCGGTAAAACTCGTGCCAGC	CATAGTGGGGTATCTAATCCCAGTTTG	CTTATGGAATGTCGGTAAAACTCGTGCCAGC	TGCCTGGTGGCATAGTGGGGTATCTAATCCCAGTTTG
5	MV23-01	#3	MV23-1	.3	MV23-1.3	sample-28	Imuris-Bambuto sidestream, MV23-1.3	Las Viguitas/El Carrizal, Alisos-Bambuto	30.80583	-110.85194	2	19-May-23	15-Aug-23	Batch 2	Heterandria formosa DNA	34,968,656	34,906,784	100	34,899,764	34,735,584	99	22,452,424	64	i005	TAATCTCGTC	ACATTATCCT	GTCGGTAAAACTCGTGCCAGC	CATAGTGGGGTATCTAATCCCAGTTTG	TAATCTCGTCGTCGGTAAAACTCGTGCCAGC	ACATTATCCTCATAGTGGGGTATCTAATCCCAGTTTG
	MV23-02	Blank#1 (do not use)	MV23-2	.Blank.1 (do not use)	MV23-2.Blank.1 (do not use)	#N/A	#N/A	Arroyo La Mesa (Los Alisos) below hwy crossing on road to Saric	31.18306	-110.98306	30 seconds of air	20-May-23	15-Aug-23	Batch 2	Heterandria formosa DNA	#N/A	#N/A	#N/A	#N/A	#N/A	#N/A	#N/A	#N/A	#N/A	#N/A	#N/A	GTCGGTAAAACTCGTGCCAGC	CATAGTGGGGTATCTAATCCCAGTTTG	#N/A	#N/A
10	MV23-02	Blank#2 good	MV23-2	Blank	MV23-2Blank	sample-29	La Mesa, MV23-2Blank	Arroyo La Mesa (Los Alisos) below hwy crossing on road to Saric	31.18306	-110.98306	30 seconds of air	20-May-23	15-Aug-23	Batch 2	Heterandria formosa DNA	533	531	100	520	482	90	397	74	i006	GCGCGATGTT	GTCCACTTGT	GTCGGTAAAACTCGTGCCAGC	CATAGTGGGGTATCTAATCCCAGTTTG	GCGCGATGTTGTCGGTAAAACTCGTGCCAGC	GTCCACTTGTCATAGTGGGGTATCTAATCCCAGTTTG
10	MV23-02	#1	MV23-2	.1	MV23-2.1	sample-30	La Mesa, MV23-2.1	Arroyo La Mesa (Los Alisos) below hwy crossing on road to Saric	31.18306	-110.98306	3	20-May-23	15-Aug-23	Batch 2	Heterandria formosa DNA	24,451,148	24,412,278	100	24,407,912	24,248,029	99	13,219,940	54	i007	AGAGCACTAG	TGGAACAGTA	GTCGGTAAAACTCGTGCCAGC	CATAGTGGGGTATCTAATCCCAGTTTG	AGAGCACTAGGTCGGTAAAACTCGTGCCAGC	TGGAACAGTACATAGTGGGGTATCTAATCCCAGTTTG
10	MV23-02	#2	MV23-2	.2	MV23-2.2	sample-31	La Mesa, MV23-2.2	Arroyo La Mesa (Los Alisos) below hwy crossing on road to Saric	31.18306	-110.98306	2.8	20-May-23	15-Aug-23	Batch 2	Heterandria formosa DNA	153	152	99	151	136	89	124	81	i008	TGCCTTGATC	CCTTGTTAAT	GTCGGTAAAACTCGTGCCAGC	CATAGTGGGGTATCTAATCCCAGTTTG	TGCCTTGATCGTCGGTAAAACTCGTGCCAGC	CCTTGTTAATCATAGTGGGGTATCTAATCCCAGTTTG
10	MV23-02	#3	MV23-2	.3	MV23-2.3	sample-32	La Mesa, MV23-2.3	Arroyo La Mesa (Los Alisos) below hwy crossing on road to Saric	31.18306	-110.98306	2.8	20-May-23	15-Aug-23	Batch 2	Heterandria formosa DNA	18,759,582	18,731,120	100	18,728,297	18,596,680	99	10,040,452	54	i009	CTACTCAGTC	GTTGATAGTG	GTCGGTAAAACTCGTGCCAGC	CATAGTGGGGTATCTAATCCCAGTTTG	CTACTCAGTCGTCGGTAAAACTCGTGCCAGC	GTTGATAGTGCATAGTGGGGTATCTAATCCCAGTTTG
5	MV23-04	Blank	MV23-4	Blank	MV23-4Blank	sample-33	Imuris-Bambuto mainstream, MV23-4Blank	Las Viguitas/El Carrizal, Alisos-Bambuto mainstream at vado	30.80055	-110.85447	30 seconds of air	20-May-23	15-Aug-23	Batch 2	Heterandria formosa DNA	1,098	1,097	100	1,081	1,020	93	822	75	i010	TCGTCTGACT	ACCAGCGACA	GTCGGTAAAACTCGTGCCAGC	CATAGTGGGGTATCTAATCCCAGTTTG	TCGTCTGACTGTCGGTAAAACTCGTGCCAGC	ACCAGCGACACATAGTGGGGTATCTAATCCCAGTTTG
5	MV23-04	#1	MV23-4	.1	MV23-4.1	sample-34	Imuris-Bambuto mainstream, MV23-4.1	Las Viguitas/El Carrizal, Alisos-Bambuto mainstream at vado	30.80055	-110.85447	5	20-May-23	15-Aug-23	Batch 2	Heterandria formosa DNA	22,216,404	22,186,519	100	22,182,595	22,084,442	99	13,762,564	62	i011	GAACATACGG	CATACACTGT	GTCGGTAAAACTCGTGCCAGC	CATAGTGGGGTATCTAATCCCAGTTTG	GAACATACGGGTCGGTAAAACTCGTGCCAGC	CATACACTGTCATAGTGGGGTATCTAATCCCAGTTTG
5	MV23-04	#2	MV23-4	.2	MV23-4.2	sample-35	Imuris-Bambuto mainstream, MV23-4.2	Las Viguitas/El Carrizal, Alisos-Bambuto mainstream at vado	30.80055	-110.85447	5	20-May-23	15-Aug-23	Batch 2	Heterandria formosa DNA	20,531,113	20,493,451	100	20,489,904	20,404,522	99	13,899,103	68	i012	CCTATGACTC	GTGTGGCGCT	GTCGGTAAAACTCGTGCCAGC	CATAGTGGGGTATCTAATCCCAGTTTG	CCTATGACTCGTCGGTAAAACTCGTGCCAGC	GTGTGGCGCTCATAGTGGGGTATCTAATCCCAGTTTG
5	MV23-04	#3	MV23-4	.3	MV23-4.3	sample-36	Imuris-Bambuto mainstream, MV23-4.3	Las Viguitas/El Carrizal, Alisos-Bambuto mainstream at vado	30.80055	-110.85447	5	20-May-23	15-Aug-23	Batch 2	Heterandria formosa DNA	18,912,345	18,879,144	100	18,875,277	18,784,528	99	10,901,862	58	i013	TAATGGCAAG	ATCACGAAGG	GTCGGTAAAACTCGTGCCAGC	CATAGTGGGGTATCTAATCCCAGTTTG	TAATGGCAAGGTCGGTAAAACTCGTGCCAGC	ATCACGAAGGCATAGTGGGGTATCTAATCCCAGTTTG
12	MV23-05	Blank	MV23-5	Blank	MV23-5Blank	sample-37	Sta. Cruz-Mascareñas, MV23-5Blank	Parque Mascareñas, Rio Santa Cruz	31.2934	-110.82172	30 seconds of air	21-May-23	15-Aug-23	Batch 2	Heterandria formosa DNA	111	109	98	88	86	77	82	74	i014	GTGCCGCTTC	CGGCTCTACT	GTCGGTAAAACTCGTGCCAGC	CATAGTGGGGTATCTAATCCCAGTTTG	GTGCCGCTTCGTCGGTAAAACTCGTGCCAGC	CGGCTCTACTCATAGTGGGGTATCTAATCCCAGTTTG
12	MV23-05	#1	MV23-5	.1	MV23-5.1	sample-38	Sta. Cruz-Mascareñas, MV23-5.1	Parque Mascareñas, Rio Santa Cruz	31.2934	-110.82172	3.5	21-May-23	15-Aug-23	Batch 2	Heterandria formosa DNA	24,841,047	24,806,409	100	24,803,012	24,679,568	99	15,173,036	61	i015	CGGCAATGGA	GAATGCACGA	GTCGGTAAAACTCGTGCCAGC	CATAGTGGGGTATCTAATCCCAGTTTG	CGGCAATGGAGTCGGTAAAACTCGTGCCAGC	GAATGCACGACATAGTGGGGTATCTAATCCCAGTTTG
12	MV23-05	#2	MV23-5	.2	MV23-5.2	sample-39	Sta. Cruz-Mascareñas, MV23-5.2	Parque Mascareñas, Rio Santa Cruz	31.2934	-110.82172	4.5	21-May-23	15-Aug-23	Batch 2	Heterandria formosa DNA	14,756,381	14,737,096	100	14,734,771	14,669,376	99	11,775,902	80	i016	GCCGTAACCG	AAGACTATAG	GTCGGTAAAACTCGTGCCAGC	CATAGTGGGGTATCTAATCCCAGTTTG	GCCGTAACCGGTCGGTAAAACTCGTGCCAGC	AAGACTATAGCATAGTGGGGTATCTAATCCCAGTTTG
12	MV23-05	#3	MV23-5	.3	MV23-5.3	sample-40	Sta. Cruz-Mascareñas, MV23-5.3	Parque Mascareñas, Rio Santa Cruz	31.2934	-110.82172	4	21-May-23	15-Aug-23	Batch 2	Heterandria formosa DNA	11,841,564	11,820,804	100	11,817,651	11,759,617	99	8,007,701	68	i017	AACCATTCTC	TCGGCAGCAA	GTCGGTAAAACTCGTGCCAGC	CATAGTGGGGTATCTAATCCCAGTTTG	AACCATTCTCGTCGGTAAAACTCGTGCCAGC	TCGGCAGCAACATAGTGGGGTATCTAATCCCAGTTTG
11	MV23-06	Blank	MV23-6	Blank	MV23-6Blank	sample-41	La Arizona, MV23-6Blank	Ejido La Arizona, Arroyo La Cienega, Rio Altar, Rio de La Concepción	31.14673	-111.16687	30 seconds of air	21-May-23	15-Aug-23	Batch 2	Heterandria formosa DNA	159	155	97	136	117	74	84	53	i018	GGTTGCCTCT	CTAATGATGG	GTCGGTAAAACTCGTGCCAGC	CATAGTGGGGTATCTAATCCCAGTTTG	GGTTGCCTCTGTCGGTAAAACTCGTGCCAGC	CTAATGATGGCATAGTGGGGTATCTAATCCCAGTTTG
11	MV23-06	#1	MV23-6	.1	MV23-6.1	sample-42	La Arizona, MV23-6.1	Ejido La Arizona, Arroyo La Cienega, Rio Altar, Rio de La Concepción	31.14673	-111.16687	1	21-May-23	15-Aug-23	Batch 2	Heterandria formosa DNA	14,329,318	14,311,404	100	14,308,139	14,220,095	99	8,382,019	59	i019	CTAATGATGG	GGTTGCCTCT	GTCGGTAAAACTCGTGCCAGC	CATAGTGGGGTATCTAATCCCAGTTTG	CTAATGATGGGTCGGTAAAACTCGTGCCAGC	GGTTGCCTCTCATAGTGGGGTATCTAATCCCAGTTTG
11	MV23-06	#2	MV23-6	.2	MV23-6.2	sample-43	La Arizona, MV23-6.2	Ejido La Arizona, Arroyo La Cienega, Rio Altar, Rio de La Concepción	31.14673	-111.16687	1.5	21-May-23	15-Aug-23	Batch 2	Heterandria formosa DNA	11,460,787	11,441,673	100	11,440,376	11,384,118	99	6,884,119	60	i020	TCGGCCTATC	CGCACATGGC	GTCGGTAAAACTCGTGCCAGC	CATAGTGGGGTATCTAATCCCAGTTTG	TCGGCCTATCGTCGGTAAAACTCGTGCCAGC	CGCACATGGCCATAGTGGGGTATCTAATCCCAGTTTG
11	MV23-06	#3	MV23-6	.3	MV23-6.3	sample-44	La Arizona, MV23-6.3	Ejido La Arizona, Arroyo La Cienega, Rio Altar, Rio de La Concepción	31.14673	-111.16687	2	21-May-23	15-Aug-23	Batch 2	Heterandria formosa DNA	13,363,072	13,342,649	100	13,339,464	13,260,355	99	8,161,993	61	i021	AGTCAACCAT	GGCCTGTCCT	GTCGGTAAAACTCGTGCCAGC	CATAGTGGGGTATCTAATCCCAGTTTG	AGTCAACCATGTCGGTAAAACTCGTGCCAGC	GGCCTGTCCTCATAGTGGGGTATCTAATCCCAGTTTG
9	MV23-07	Blank	MV23-7	.Blank	MV23-7Blank	sample-45	Cibuta, MV23-7Blank	Ejido Cibuta, Alisos-Bambuto ~1km below PTAR Los Alisos	31.12278	-110.93556	30 seconds of air	22-May-23	15-Aug-23	Batch 2	Heterandria formosa DNA	1,670	1,666	100	1,626	1,465	88	1,465	88	i022	GAGCGCAATA	CTGTGTTAGG	GTCGGTAAAACTCGTGCCAGC	CATAGTGGGGTATCTAATCCCAGTTTG	GAGCGCAATAGTCGGTAAAACTCGTGCCAGC	CTGTGTTAGGCATAGTGGGGTATCTAATCCCAGTTTG
9	MV23-07	#1	MV23-7	.1	MV23-7.1	sample-46	Cibuta, MV23-7.1	Ejido Cibuta, Alisos-Bambuto ~1km below PTAR Los Alisos	31.12278	-110.93556	2	22-May-23	15-Aug-23	Batch 2	Heterandria formosa DNA	19,186,231	19,157,042	100	19,151,989	19,012,858	99	12,132,105	63	i023	AACAAGGCGT	TAAGGAACGT	GTCGGTAAAACTCGTGCCAGC	CATAGTGGGGTATCTAATCCCAGTTTG	AACAAGGCGTGTCGGTAAAACTCGTGCCAGC	TAAGGAACGTCATAGTGGGGTATCTAATCCCAGTTTG
9	MV23-07	#2	MV23-7	.2	MV23-7.2	sample-47	Cibuta-MV23-7.2	Ejido Cibuta, Alisos-Bambuto ~1km below PTAR Los Alisos	31.12278	-110.93556	2.25	22-May-23	15-Aug-23	Batch 2	Heterandria formosa DNA	13,511,186	13,495,183	100	13,492,703	13,443,856	100	9,160,452	68	i024	GTATGTAGAA	CTAACTGTAA	GTCGGTAAAACTCGTGCCAGC	CATAGTGGGGTATCTAATCCCAGTTTG	GTATGTAGAAGTCGGTAAAACTCGTGCCAGC	CTAACTGTAACATAGTGGGGTATCTAATCCCAGTTTG
9	MV23-07	#3	MV23-7	.3	MV23-7.3	sample-48	Cibuta-MV23-7.3	Ejido Cibuta, Alisos-Bambuto ~1km below PTAR Los Alisos	31.12278	-110.93556	2.75	22-May-23	15-Aug-23	Batch 2	Heterandria formosa DNA	6,396,309	6,330,538	99	6,259,322	4,862,636	76	3,917,190	61	i025	TTCTATGGTT	GGCGAGATGG	GTCGGTAAAACTCGTGCCAGC	CATAGTGGGGTATCTAATCCCAGTTTG	TTCTATGGTTGTCGGTAAAACTCGTGCCAGC	GGCGAGATGGCATAGTGGGGTATCTAATCCCAGTTTG
3	MV23-08	Blank	MV23-8	.Blank	MV23-8Blank	sample-49	Imuris-Cocospera, MV23-8Blank	Arroyo Cocospera mainstream, Rio Magdalena/Concepción. Immediately upstream of Hwy 15 bridge at town of Imuris	30.77444	-110.85728	30 seconds of air	22-May-23	15-Aug-23	Batch 2	Heterandria formosa DNA	226	226	100	211	193	85	193	85	i026	CCTCGCAACC	AATAGAGCAA	GTCGGTAAAACTCGTGCCAGC	CATAGTGGGGTATCTAATCCCAGTTTG	CCTCGCAACCGTCGGTAAAACTCGTGCCAGC	AATAGAGCAACATAGTGGGGTATCTAATCCCAGTTTG
3	MV23-08	#1	MV23-8	.1	MV23-8.1	sample-50	Imuris-Cocospera, MV23-8.1	Arroyo Cocospera mainstream, Rio Magdalena/Concepción. Immediately upstream of Hwy 15 bridge at town of Imuris	30.77444	-110.85728	0.5	22-May-23	15-Aug-23	Batch 2	Heterandria formosa DNA	15,125,858	15,047,380	99	15,032,620	14,751,620	98	7,307,435	48	i027	TGGATGCTTA	TCAATCCATT	GTCGGTAAAACTCGTGCCAGC	CATAGTGGGGTATCTAATCCCAGTTTG	TGGATGCTTAGTCGGTAAAACTCGTGCCAGC	TCAATCCATTCATAGTGGGGTATCTAATCCCAGTTTG
3	MV23-08	#2	MV23-8	.2	MV23-8.2	sample-51	Imuris-Cocospera, MV23-8.2	Arroyo Cocospera mainstream, Rio Magdalena/Concepción. Immediately upstream of Hwy 15 bridge at town of Imuris	30.77444	-110.85728	0.5	22-May-23	15-Aug-23	Batch 2	Heterandria formosa DNA	12,436,905	12,363,994	99	12,353,174	12,210,518	98	5,704,290	46	i028	ATGTCGTGGT	TCGTATGCGG	GTCGGTAAAACTCGTGCCAGC	CATAGTGGGGTATCTAATCCCAGTTTG	ATGTCGTGGTGTCGGTAAAACTCGTGCCAGC	TCGTATGCGGCATAGTGGGGTATCTAATCCCAGTTTG
3	MV23-08	#3	MV23-8	.3	MV23-8.3	sample-52	Imuris-Cocospera, MV23-8.3	Arroyo Cocospera mainstream, Rio Magdalena/Concepción. Immediately upstream of Hwy 15 bridge at town of Imuris	30.77444	-110.85728	1	22-May-23	15-Aug-23	Batch 2	Heterandria formosa DNA	6,510,720	6,448,451	99	6,423,198	5,902,926	91	3,569,040	55	i029	AGAGTGCGGC	TCCGACCTCG	GTCGGTAAAACTCGTGCCAGC	CATAGTGGGGTATCTAATCCCAGTTTG	AGAGTGCGGCGTCGGTAAAACTCGTGCCAGC	TCCGACCTCGCATAGTGGGGTATCTAATCCCAGTTTG
2	MV23-09	Blank	MV23-9	.Blank	MV23-9Blank	sample-53	Aribabi mainstream, MV23-9Blank	Arroyo Cocospera mainstream at Aribabi; just above vado. Under confluence of mainstream of Cienega outlet	30.853807	-110.665031	30 seconds of air	23-May-23	15-Aug-23	Batch 2	Heterandria formosa DNA	495	491	99	485	479	97	460	93	i030	TGCCTGGTGG	CTTATGGAAT	GTCGGTAAAACTCGTGCCAGC	CATAGTGGGGTATCTAATCCCAGTTTG	TGCCTGGTGGGTCGGTAAAACTCGTGCCAGC	CTTATGGAATCATAGTGGGGTATCTAATCCCAGTTTG
2	MV23-09	#1	MV23-9	.1	MV23-9.1	sample-54	Aribabi mainstream, MV23-9.1	Arroyo Cocospera mainstream at Aribabi; just above vado. Under confluence of mainstream of Cienega outlet	30.853807	-110.665031	5	23-May-23	15-Aug-23	Batch 2	Heterandria formosa DNA	9,253,639	9,233,146	100	9,231,934	9,202,152	99	6,200,421	67	i031	TGCGTGTCAC	GCTTACGGAC	GTCGGTAAAACTCGTGCCAGC	CATAGTGGGGTATCTAATCCCAGTTTG	TGCGTGTCACGTCGGTAAAACTCGTGCCAGC	GCTTACGGACCATAGTGGGGTATCTAATCCCAGTTTG
2	MV23-09	#2	MV23-9	.2	MV23-9.2	sample-55	Aribabi mainstream, MV23-9.2	Arroyo Cocospera mainstream at Aribabi; just above vado. Under confluence of mainstream of Cienega outlet	30.853807	-110.665031	5	23-May-23	15-Aug-23	Batch 2	Heterandria formosa DNA	9,971,769	9,959,209	100	9,957,301	9,927,088	100	6,959,969	70	i032	CATACACTGT	GAACATACGG	GTCGGTAAAACTCGTGCCAGC	CATAGTGGGGTATCTAATCCCAGTTTG	CATACACTGTGTCGGTAAAACTCGTGCCAGC	GAACATACGGCATAGTGGGGTATCTAATCCCAGTTTG
2	MV23-09	#3	MV23-9	.3	MV23-9.3	sample-56	Aribabi mainstream, MV23-9.3	Arroyo Cocospera mainstream at Aribabi; just above vado. Under confluence of mainstream of Cienega outlet	30.853807	-110.665031	5	23-May-23	15-Aug-23	Batch 2	Heterandria formosa DNA	13,087,469	13,070,251	100	13,068,176	13,025,512	100	8,800,459	67	i033	CGTATAATCA	GTCGATTACA	GTCGGTAAAACTCGTGCCAGC	CATAGTGGGGTATCTAATCCCAGTTTG	CGTATAATCAGTCGGTAAAACTCGTGCCAGC	GTCGATTACACATAGTGGGGTATCTAATCCCAGTTTG
2	MV23-10	Blank	MV23-10	.Blank	MV23-10Blank	sample-57	Aribabi Cienega, MV23-10Blank	Cienega at Rancho El Aribabi, Cocospera, Rio Magdalena/Concepcion.	30.85528	-110.66361	30 seconds of air	23-May-23	15-Aug-23	Batch 2	Heterandria formosa DNA	2,339	2,327	99	2,313	2,270	97	1,988	85	i034	TACGCGGCTG	ACTAGCCGTG	GTCGGTAAAACTCGTGCCAGC	CATAGTGGGGTATCTAATCCCAGTTTG	TACGCGGCTGGTCGGTAAAACTCGTGCCAGC	ACTAGCCGTGCATAGTGGGGTATCTAATCCCAGTTTG
2	MV23-10	#1	MV23-10	.1	MV23-10.1	sample-58	Aribabi Cienega, MV23-10.1	Cienega at Rancho El Aribabi, Cocospera, Rio Magdalena/Concepcion.	30.85528	-110.66361	5	23-May-23	15-Aug-23	Batch 2	Heterandria formosa DNA	12,193,069	12,178,123	100	12,176,387	12,120,201	99	8,704,214	71	i035	GCGAGTTACC	AAGTTGGTGA	GTCGGTAAAACTCGTGCCAGC	CATAGTGGGGTATCTAATCCCAGTTTG	GCGAGTTACCGTCGGTAAAACTCGTGCCAGC	AAGTTGGTGACATAGTGGGGTATCTAATCCCAGTTTG
2	MV23-10	#2	MV23-10	.2	MV23-10.2	sample-59	Aribabi Cienega, MV23-10.2	Cienega at Rancho El Aribabi, Cocospera, Rio Magdalena/Concepcion.	30.85528	-110.66361	5	23-May-23	15-Aug-23	Batch 2	Heterandria formosa DNA	11,368,000	11,350,231	100	11,349,010	11,307,847	99	8,607,634	76	i036	TACGGCCGGT	TGGCAATATT	GTCGGTAAAACTCGTGCCAGC	CATAGTGGGGTATCTAATCCCAGTTTG	TACGGCCGGTGTCGGTAAAACTCGTGCCAGC	TGGCAATATTCATAGTGGGGTATCTAATCCCAGTTTG
2	MV23-10	#3	MV23-10	.3	MV23-10.3	sample-60	Aribabi Cienega, MV23-10.3	Cienega at Rancho El Aribabi, Cocospera, Rio Magdalena/Concepcion.	30.85528	-110.66361	5	23-May-23	15-Aug-23	Batch 2	Heterandria formosa DNA	10,702,514	10,685,159	100	10,682,925	10,627,686	99	7,943,906	74	i037	GTCGATTACA	GATCACCGCG	GTCGGTAAAACTCGTGCCAGC	CATAGTGGGGTATCTAATCCCAGTTTG	GTCGATTACAGTCGGTAAAACTCGTGCCAGC	GATCACCGCGCATAGTGGGGTATCTAATCCCAGTTTG
7	MV23-11	Blank	MV23-11	.Blank	MV23-11Blank	sample-61	La Atascosa, MV23-11Blank	Rancho La Atascosa, Alisos-Bambuto, Rio Concepción/Magdalena	30.98084	-110.87575	30 seconds of air	23-May-23	15-Aug-23	Batch 2	Heterandria formosa DNA	155	155	100	153	141	91	131	85	i038	CTGTCTGCAC	TACCATCCGT	GTCGGTAAAACTCGTGCCAGC	CATAGTGGGGTATCTAATCCCAGTTTG	CTGTCTGCACGTCGGTAAAACTCGTGCCAGC	TACCATCCGTCATAGTGGGGTATCTAATCCCAGTTTG
7	MV23-11	#1	MV23-11	.1	MV23-11.1	sample-62	La Atascosa, MV23-11.1	Rancho La Atascosa, Alisos-Bambuto, Rio Concepción/Magdalena	30.98084	-110.87575	5	23-May-23	15-Aug-23	Batch 2	Heterandria formosa DNA	9,730,009	9,717,589	100	9,715,210	9,651,849	99	6,495,862	67	i039	CAGCCGATTG	GCTGTAGGAA	GTCGGTAAAACTCGTGCCAGC	CATAGTGGGGTATCTAATCCCAGTTTG	CAGCCGATTGGTCGGTAAAACTCGTGCCAGC	GCTGTAGGAACATAGTGGGGTATCTAATCCCAGTTTG
7	MV23-11	#2	MV23-11	.2	MV23-11.2	sample-63	La Atascosa, MV23-11.2	Rancho La Atascosa, Alisos-Bambuto, Rio Concepción/Magdalena	30.98084	-110.87575	5	23-May-23	15-Aug-23	Batch 2	Heterandria formosa DNA	19,322,118	19,293,349	100	19,289,775	19,188,421	99	12,605,252	65	i040	TGACTACATA	CGCACTAATG	GTCGGTAAAACTCGTGCCAGC	CATAGTGGGGTATCTAATCCCAGTTTG	TGACTACATAGTCGGTAAAACTCGTGCCAGC	CGCACTAATGCATAGTGGGGTATCTAATCCCAGTTTG
7	MV23-11	#3	MV23-11	.3	MV23-11.3	sample-64	La Atascosa, MV23-11.3	Rancho La Atascosa, Alisos-Bambuto, Rio Concepción/Magdalena	30.98084	-110.87575	5	23-May-23	15-Aug-23	Batch 2	Heterandria formosa DNA	13,647,838	13,618,696	100	13,611,997	13,455,904	99	8,849,486	65	i041	ATTGCCGAGT	GACAACTGAA	GTCGGTAAAACTCGTGCCAGC	CATAGTGGGGTATCTAATCCCAGTTTG	ATTGCCGAGTGTCGGTAAAACTCGTGCCAGC	GACAACTGAACATAGTGGGGTATCTAATCCCAGTTTG
8	MV23-12	Blank	MV23-12	.Blank	MV23-12Blank	sample-65	La Cieneguita, MV23-12Blank	La Cieneguita, Alisos-Bambuto, Rio Concepción/Magdalena	30.99187	-110.88301	30 seconds of air	23-May-23	15-Aug-23	Batch 2	Heterandria formosa DNA	100	99	99	87	70	70	57	57	i042	GCCATTAGAC	AGTGGTCAGG	GTCGGTAAAACTCGTGCCAGC	CATAGTGGGGTATCTAATCCCAGTTTG	GCCATTAGACGTCGGTAAAACTCGTGCCAGC	AGTGGTCAGGCATAGTGGGGTATCTAATCCCAGTTTG
8	MV23-12	#1	MV23-12	.1	MV23-12.1	sample-66	La Cieneguita, MV23-12.1	La Cieneguita, Alisos-Bambuto, Rio Concepción/Magdalena	30.99187	-110.88301	3.75	23-May-23	15-Aug-23	Batch 2	Heterandria formosa DNA	10,956,038	10,938,975	100	10,936,730	10,893,517	99	8,867,795	81	i043	GGCGAGATGG	TTCTATGGTT	GTCGGTAAAACTCGTGCCAGC	CATAGTGGGGTATCTAATCCCAGTTTG	GGCGAGATGGGTCGGTAAAACTCGTGCCAGC	TTCTATGGTTCATAGTGGGGTATCTAATCCCAGTTTG
8	MV23-12	#2	MV23-12	.2	MV23-12.2	sample-67	La Cieneguita, MV23-12.2	La Cieneguita, Alisos-Bambuto, Rio Concepción/Magdalena	30.99187	-110.88301	4	23-May-23	15-Aug-23	Batch 2	Heterandria formosa DNA	16,783,047	16,751,666	100	16,749,780	16,694,429	99	14,235,932	85	i044	TGGCTCGCAG	AATCCGGCCA	GTCGGTAAAACTCGTGCCAGC	CATAGTGGGGTATCTAATCCCAGTTTG	TGGCTCGCAGGTCGGTAAAACTCGTGCCAGC	AATCCGGCCACATAGTGGGGTATCTAATCCCAGTTTG
8	MV23-12	#3	MV23-12	.3	MV23-12.3	sample-68	La Cieneguita, MV23-12.3	La Cieneguita, Alisos-Bambuto, Rio Concepción/Magdalena	30.99187	-110.88301	4	23-May-23	15-Aug-23	Batch 2	Heterandria formosa DNA	14,366,791	14,353,658	100	14,351,690	14,294,181	99	11,526,264	80	i045	TAGAATAACG	CCATAAGGTT	GTCGGTAAAACTCGTGCCAGC	CATAGTGGGGTATCTAATCCCAGTTTG	TAGAATAACGGTCGGTAAAACTCGTGCCAGC	CCATAAGGTTCATAGTGGGGTATCTAATCCCAGTTTG
6	MV23-13	Blank	MV23-13	.Blank	MV23-13Blank	sample-69	Agua Caliente, MV23-13Blank	Agua Caliente, Alisos-Bambuto, Rio Concepción/Magdalena	30.95218	-110.85442	30 seconds of air	24-May-23	15-Aug-23	Batch 2	Heterandria formosa DNA	65	63	97	34	4	6	4	6	i046	TAATGGATCT	ATCTCTACCA	GTCGGTAAAACTCGTGCCAGC	CATAGTGGGGTATCTAATCCCAGTTTG	TAATGGATCTGTCGGTAAAACTCGTGCCAGC	ATCTCTACCACATAGTGGGGTATCTAATCCCAGTTTG
6	MV23-13	#1	MV23-13	.1	MV23-13.1	sample-70	Agua Caliente, MV23-13.1	Agua Caliente, Alisos-Bambuto, Rio Concepción/Magdalena	30.95218	-110.85442	1.5	24-May-23	15-Aug-23	Batch 2	Heterandria formosa DNA	19,967,223	19,940,386	100	19,938,661	19,894,169	100	15,591,032	78	i047	TATCCAGGAC	CGGTGGCGAA	GTCGGTAAAACTCGTGCCAGC	CATAGTGGGGTATCTAATCCCAGTTTG	TATCCAGGACGTCGGTAAAACTCGTGCCAGC	CGGTGGCGAACATAGTGGGGTATCTAATCCCAGTTTG
6	MV23-13	#2	MV23-13	.2	MV23-13.2	sample-71	Agua Caliente, MV23-13.2	Agua Caliente, Alisos-Bambuto, Rio Concepción/Magdalena	30.95218	-110.85442	1.5	24-May-23	15-Aug-23	Batch 2	Heterandria formosa DNA	18,121,737	18,096,669	100	18,095,330	18,039,468	100	15,671,217	86	i048	AGTGCCACTG	TAACAATAGG	GTCGGTAAAACTCGTGCCAGC	CATAGTGGGGTATCTAATCCCAGTTTG	AGTGCCACTGGTCGGTAAAACTCGTGCCAGC	TAACAATAGGCATAGTGGGGTATCTAATCCCAGTTTG
6	MV23-13	#3	MV23-13	.3	MV23-13.3	sample-72	Agua Caliente, MV23-13.3	Agua Caliente, Alisos-Bambuto, Rio Concepción/Magdalena	30.95218	-110.85442	1.5	24-May-23	15-Aug-23	Batch 2	Heterandria formosa DNA	12,400,800	12,380,847	100	12,380,024	12,337,598	99	10,670,343	86	i049	GTGCAACACT	CTGGTACACG	GTCGGTAAAACTCGTGCCAGC	CATAGTGGGGTATCTAATCCCAGTTTG	GTGCAACACTGTCGGTAAAACTCGTGCCAGC	CTGGTACACGCATAGTGGGGTATCTAATCCCAGTTTG
n/a	n/a	n/a	n/a	n/a	n/a	sample-73	MV23-neg. control	MV23-neg. control	n/a	n/a	n/a	n/a	n/a	Batch 2	Heterandria formosa DNA	7	7	100	5	3	43	3	43	i050	ACATGGTGTC	TCAACGTGTA	GTCGGTAAAACTCGTGCCAGC	CATAGTGGGGTATCTAATCCCAGTTTG	ACATGGTGTCGTCGGTAAAACTCGTGCCAGC	TCAACGTGTACATAGTGGGGTATCTAATCCCAGTTTG
SUM(row2:row28,row29:row74)																812,293,744	802,163,677		801,794,484	790,434,520		535,797,524	SUM of all 73 samples (row2:row29,row31:row74)
																						10,048,388	mean excluding all blanks and failed La Mesa replicate = sample-31
																						4,772,063	stdev excluding all blanks and failed La Mesa replicate = sample-31
																						483,673	min excluding all blanks and failed La Mesa replicate = sample-31
																						22,452,424	max excluding all blanks and failed La Mesa replicate = sample-31
																						10,048,388	mean excluding all blanks and failed La Mesa replicate = sample-31; and Aribabi Cienega 2022 (sample-24, sample-01, sample-02)
																						4,772,063	stdev excluding all blanks and failed La Mesa replicate = sample-31; and Aribabi Cienega 2022 (sample-24, sample-01, sample-02)
																						483,673	min excluding all blanks and failed La Mesa replicate = sample-31; and Aribabi Cienega 2022 (sample-24, sample-01, sample-02)
																						22,452,424	max excluding all blanks and failed La Mesa replicate = sample-31; and Aribabi Cienega 2022 (sample-24, sample-01, sample-02)
